# Swimming motions evoke Ca^2+^ events in vascular endothelial cells of larval zebrafish via mechanical activation of Piezo1

**DOI:** 10.1101/2025.02.05.636757

**Authors:** Bill Z. Jia, Xin Tang, Marlies P. Rossmann, Leonard I. Zon, Florian Engert, Adam E. Cohen

## Abstract

Calcium signaling in blood vessels regulates their growth^1,2^, immune response^3^, and vascular tone^4^. Vascular endothelial cells are known to be mechanosensitive^5–7^, and it has been assumed that this mechanosensation mediates calcium responses to pulsatile blood flow^8–10^. Here we show that in larval zebrafish, the dominant trigger for vascular endothelial Ca^2+^ events comes from body motion, not heartbeat-driven blood flow. Through a series of pharmacological and mechanical perturbations, we showed that body motion is necessary and sufficient to induce endothelial Ca^2+^ events, while neither neural activity nor blood circulation is either necessary or sufficient. Knockout and temporally restricted knockdown of *piezo1* eliminated the motion-induced Ca^2+^ events. Our results demonstrate that swimming-induced tissue motion is an important driver of endothelial Ca^2+^ dynamics in larval zebrafish.

**Highlights:**

- Swimming motions in larval zebrafish evoke large, rapid, and pervasive Ca^2+^ transients in vascular endothelial cells.
- These Ca^2+^ transients do not require neural firing, muscular electrical activity, endocrine factors, or heart-driven blood flow.
- Mechanical forces are necessary and sufficient for endothelial Ca^2+^ transients.
- Endothelial Ca^2+^ transients require the mechanosensitive ion channel Piezo1.
