## Supplementary File 2 for "Swimming motions evoke Ca^2+^ events in vascular endothelial cells of larval zebrafish via mechanical activation of Piezo1"

### Sheet: Sheet1
piezo1 gene-specific sequence	ID		pkd2 gene-specific sequence	ID		trpv4 gene-specific sequence	ID
AGAAAGTTTACCAAACGCCGAGG	CC1		ATCTCGATGCCTTCATGCGGTGG	pkd2-ex1-CC4		CAGCTTCGAACAACATCCAGCGG	trpv4-ex4-CC2
GTCGCTCATGGAGCTTCAGGTGG	CC9		CATGGAGCCGGGACAACCCAGGG	pkd2-ex1-CC7		TTGAAGACTTTGAGAACAGGGGG	trpv4-ex4-CC6
GAAAATGTGATTCACCGCCTCGG	CC19		ATCAGTGCGCGGATCAACAGAGG	pkd2-ex1-CC10		GTTGAAGACTTTGAGAACAGGGG	trpv4-ex4-CC9
TGTCGTGGGAGGAATGTGAGTGG	CC30		GATGCGGATGCAGATGCCGCCGG	pkd2-ex1-CC17		CAAGAGGCCAGAGAGAGCTAGGG	trpv4-5’UTR/ex2-CC1
AGGCGAGGAAACACGCTACATGG	CC31		CAACCCAGGGTTCGAGCCGGAGG	pkd2-ex1-CC23		AGACGGAAGAAGCTTCCACGAGG	trpv4-ex3-CC13
GTGAGTGGAAGTGTCGCTCATGG	CC35		CTGGAGGTTGGCGGAGAGGAGGG	pkd2-ex1-CC26		GGTCGAGGCAATTCATGAGTTGG	trpv4-ex3-CC19
GCGTTTGGTAAACTTTCTTCAGG	CC42		CATCATGAAGAAGTGGGCCTCGG	pkd2-ex1-CC30		TGGTGGTGAGGAGACAGACAAGG	trpv4-ex3-CC26
TGATTCACCGCCTCGGCGTTTGG	CC70		TTTCAACCTACTTATGCAGAGGG	pkd2-ex2-CC36		ACGACCAGAAGCAGAACATGCGG	trpv4-ex3-CC37
GAAGAGAGGGACAGGTACACTGG	CC88		GCTCCAGACAGGCATGGAGCCGG	pkd2-ex1-CC38		TCGTTCTGTTGTCCTGGTCGAGG	trpv4-ex3-CC39
AGTGTCGCTCATGGAGCTTCAGG	CC101		GTATCCTCTTCCCACAGCTGCGG	pkd2-ex1-CC40		AGCGCTGCCATTGAAGACATGGG	trpv4-ex3-CC46
			CTGCGGTGCTCTTGTGCTGGAGG	pkd2-ex1-CC41		ATGGATTCCATGTTTGACTACGG	trpv4-ex3-CC53
			GCATGGAGCCGGGACAACCCAGG	pkd2-ex1-CC42		TCCGACTCAAGAAGATCCATAGG	trpv4-ex3-CC60
			GGACAACCCAGGGTTCGAGCCGG	pkd2-ex1-CC43
			TGTAGGTGATCATTTCTCGCAGG	pkd2-ex2-CC45
			TACTTATGCAGAGGGTGAGCAGG	pkd2-ex2-CC82
