## Supplementary File 1 for "Swimming motions evoke Ca^2+^ events in vascular endothelial cells of larval zebrafish via mechanical activation of Piezo1"

### Sheet: Sheet1
Primer	Sequence
Piezo1_FWD	GCACGAGTCGTATTTCTCAGTAG
Piezo1_Rev	ACATTTTAGCTGTGCAGGTCA
PKD2_FWD	TTTTAAACATCTGAAAACCCCGTTAGACT
PKD2_REV	TGCTGAAAACCACTGCCATAG
TRPV4_FWD	GTAGTTGCCTAGCCACCATTTT
TRPV4_REV	TAAAGGAAGTTGGTCAGGAAGCT
